# HIF1α-dependent induction of the T-Type calcium channel CaV3.2 mediates hypoxia-induced neuronal hyperexcitability

**DOI:** 10.1101/2025.10.13.682038

**Authors:** Anna R. Tröscher, Despina Tsortouktzidis, Franziska Ammer-Pickhardt, Manuel Penzenleitner, Martin Aichholzer, Philip-Rudolf Rauch, Tobias Rossmann, Nico Stroh-Holly, Baran Alti, Andreas Gruber, Raimund Helbok, Jan Haubold, Christian Thome, Maren Engelhardt, Tim J. von Oertzen, Susanne Schoch, Albert J. Becker, Karen M.J. van Loo

## Abstract

Post-stroke epilepsy (PSE) is a leading cause of acquired epilepsy in adults, yet the molecular mechanisms linking post-ischemic hypoxia to neuronal hyperexcitability remain poorly understood. The transcription factor hypoxia-inducible factor 1α (HIF1α) is a central mediator of the cellular response to hypoxia and may contribute to epileptogenesis by regulating ion channel expression. Here, we identify the T-type calcium channel CaV3.2 (encoded by *Cacna1h*) as a direct transcriptional target of HIF1α and demonstrate its role in hypoxia-induced network hyperexcitability. Oxygen-glucose deprivation followed by reoxygenation (OGD/R) induced a persistent increase in neuronal firing rate. In murine and human organotypic brain slices, hypoxia led to a marked increase in *HIF1α* and *Cacna1h* expression at both transcript and protein levels. Using neuronal cell lines and primary cortical neurons we show that HIF1α activation through HIF1α overexpression, consistently increases *Cacna1h* expression. In NS20Y cells, overexpression of a normoxia-stable HIF1α variant increased *Cacna1h* promoter activity in both fluorescent and dual-luciferase reporter assays. The same effect was observed in primary cortical neurons, where HIF1α overexpression also elevated network activity measured by multielectrode array recordings, replicating the effect of the OGD/R model. Together, these results establish HIF1α as a key transcriptional regulator of CaV3.2 in neurons and reveal a conserved hypoxia-HIF1α-CaV3.2 pathway that enhances neuronal excitability. This mechanism may underlie hypoxia-induced network hyperactivity and contribute to the pathogenesis of post-ischemic epileptogenesis, offering a potential molecular target for intervention.
