## Supplementary Table 1 for "HIF1α-dependent induction of the T-Type calcium channel CaV3.2 mediates hypoxia-induced neuronal hyperexcitability"

### Sheet: Tabelle1
Sample Number	Age	Sex	disease	affected brain area
162	69	f	Glioblastoma	gyrus temporalis medialis
165	38	m	low grade glioma, Epilepsy	rechts frontal
166	71	m	Glioma	parahippocompal
167	73	m	higher grade meningeoma/metastase of melanoma	occipital lobe
169	61	m	NSCLC	occipital lobe
170	50	m	epilepsy	temporal lobe
173	45	f	mesial temporal lobe epilepsy	temporal lobe
