## Supplementary Table 2 for "HIF1α-dependent induction of the T-Type calcium channel CaV3.2 mediates hypoxia-induced neuronal hyperexcitability"

### Sheet: Blad1
Total 44 putative site(s) were predicted with relative profile score threshold 80%.
Matrix ID	Name	Score	Relative score	Sequence ID	Start	End	Strand	Predicted sequence
MA1106.2	MA1106.2.HIF1A	7,1549625	0.891272	chromosome:GRCh38:16:1151603:1224769:1	1176	1181	-	ACGTCC
MA1106.1	MA1106.1.HIF1A	8,009136	0.880703	chromosome:GRCh38:16:1151603:1224769:1	1883	1892	+	GGACGCGCGC
MA1106.2	MA1106.2.HIF1A	6,7519007	0.880648	chromosome:GRCh38:16:1151603:1224769:1	938	943	+	ACGCGC
MA1106.2	MA1106.2.HIF1A	6,7519007	0.880648	chromosome:GRCh38:16:1151603:1224769:1	1377	1382	-	ACGCGC
MA1106.2	MA1106.2.HIF1A	6,7519007	0.880648	chromosome:GRCh38:16:1151603:1224769:1	1885	1890	+	ACGCGC
MA1106.2	MA1106.2.HIF1A	6,7519007	0.880648	chromosome:GRCh38:16:1151603:1224769:1	1990	1995	-	ACGCGC
MA1106.1	MA1106.1.HIF1A	7,334347	0.864814	chromosome:GRCh38:16:1151603:1224769:1	1174	1183	-	CTACGTCCTT
MA1106.1	MA1106.1.HIF1A	7,0037036	0.857029	chromosome:GRCh38:16:1151603:1224769:1	936	945	+	ACACGCGCGC
MA1106.1	MA1106.1.HIF1A	6,966888	0.856162	chromosome:GRCh38:16:1151603:1224769:1	1375	1384	-	AGACGCGCGC
MA1106.2	MA1106.2.HIF1A	5,635149	0.851211	chromosome:GRCh38:16:1151603:1224769:1	854	859	-	ACGGGC
MA1106.2	MA1106.2.HIF1A	5,635149	0.851211	chromosome:GRCh38:16:1151603:1224769:1	1532	1537	+	ACGGGC
MA1106.1	MA1106.1.HIF1A	6,718932	0.850324	chromosome:GRCh38:16:1151603:1224769:1	1530	1539	+	GGACGGGCTC
MA1106.1	MA1106.1.HIF1A	6,409201	0.843031	chromosome:GRCh38:16:1151603:1224769:1	852	861	-	GCACGGGCAG
MA1106.1	MA1106.1.HIF1A	5,873048	0.830407	chromosome:GRCh38:16:1151603:1224769:1	1988	1997	-	AAACGCGCCC
MA1106.1	MA1106.1.HIF1A	5,7649355	0.827861	chromosome:GRCh38:16:1151603:1224769:1	526	535	-	GCAGGTGCCC
MA1106.1	MA1106.1.HIF1A	5,7649355	0.827861	chromosome:GRCh38:16:1151603:1224769:1	528	537	+	GCACCTGCCC
MA1106.1	MA1106.1.HIF1A	5,7545137	0.827616	chromosome:GRCh38:16:1151603:1224769:1	1180	1189	+	GTAGGTGCTC
MA1106.2	MA1106.2.HIF1A	4,634173	0.824826	chromosome:GRCh38:16:1151603:1224769:1	234	239	-	TCGTGC
MA1106.2	MA1106.2.HIF1A	4,634173	0.824826	chromosome:GRCh38:16:1151603:1224769:1	412	417	+	GCGTGC
MA1106.2	MA1106.2.HIF1A	4,634173	0.824826	chromosome:GRCh38:16:1151603:1224769:1	983	988	-	GCGTGC
MA1106.2	MA1106.2.HIF1A	4,634173	0.824826	chromosome:GRCh38:16:1151603:1224769:1	1259	1264	-	TCGTGC
MA1106.1	MA1106.1.HIF1A	5,597284	0.823913	chromosome:GRCh38:16:1151603:1224769:1	981	990	-	CTGCGTGCCC
MA1106.1	MA1106.1.HIF1A	5,506564	0.821778	chromosome:GRCh38:16:1151603:1224769:1	410	419	+	GGGCGTGCTG
MA1106.2	MA1106.2.HIF1A	4,3058524	0.816171	chromosome:GRCh38:16:1151603:1224769:1	856	861	+	CCGTGC
MA1106.2	MA1106.2.HIF1A	4,30146	0.816056	chromosome:GRCh38:16:1151603:1224769:1	109	114	+	AGGTGC
MA1106.2	MA1106.2.HIF1A	4,30146	0.816056	chromosome:GRCh38:16:1151603:1224769:1	181	186	+	AGGTGC
MA1106.2	MA1106.2.HIF1A	4,30146	0.816056	chromosome:GRCh38:16:1151603:1224769:1	283	288	-	ACCTGC
MA1106.2	MA1106.2.HIF1A	4,30146	0.816056	chromosome:GRCh38:16:1151603:1224769:1	420	425	+	AGGTGC
MA1106.2	MA1106.2.HIF1A	4,30146	0.816056	chromosome:GRCh38:16:1151603:1224769:1	528	533	-	AGGTGC
MA1106.2	MA1106.2.HIF1A	4,30146	0.816056	chromosome:GRCh38:16:1151603:1224769:1	530	535	+	ACCTGC
MA1106.2	MA1106.2.HIF1A	4,30146	0.816056	chromosome:GRCh38:16:1151603:1224769:1	540	545	+	ACCTGC
MA1106.2	MA1106.2.HIF1A	4,30146	0.816056	chromosome:GRCh38:16:1151603:1224769:1	548	553	-	AGGTGC
MA1106.2	MA1106.2.HIF1A	4,30146	0.816056	chromosome:GRCh38:16:1151603:1224769:1	556	561	+	AGGTGC
MA1106.2	MA1106.2.HIF1A	4,30146	0.816056	chromosome:GRCh38:16:1151603:1224769:1	634	639	+	ACTTGC
MA1106.2	MA1106.2.HIF1A	4,30146	0.816056	chromosome:GRCh38:16:1151603:1224769:1	712	717	-	AAGTGC
MA1106.2	MA1106.2.HIF1A	4,30146	0.816056	chromosome:GRCh38:16:1151603:1224769:1	1182	1187	+	AGGTGC
MA1106.2	MA1106.2.HIF1A	4,30146	0.816056	chromosome:GRCh38:16:1151603:1224769:1	1908	1913	+	ACTTGC
MA1106.2	MA1106.2.HIF1A	4,30146	0.816056	chromosome:GRCh38:16:1151603:1224769:1	2114	2119	-	ACCTGC
MA1106.2	MA1106.2.HIF1A	4,30146	0.816056	chromosome:GRCh38:16:1151603:1224769:1	2116	2121	+	AGGTGC
MA1106.1	MA1106.1.HIF1A	5,2106667	0.81481	chromosome:GRCh38:16:1151603:1224769:1	2114	2123	+	GCAGGTGCTG
MA1106.1	MA1106.1.HIF1A	5,1738515	0.813943	chromosome:GRCh38:16:1151603:1224769:1	107	116	+	GGAGGTGCTG
MA1106.1	MA1106.1.HIF1A	5,1590533	0.813595	chromosome:GRCh38:16:1151603:1224769:1	854	863	+	GCCCGTGCGT
MA1106.1	MA1106.1.HIF1A	5,075512	0.811628	chromosome:GRCh38:16:1151603:1224769:1	2112	2121	-	GCACCTGCAG
MA1106.1	MA1106.1.HIF1A	4,5892386	0.800178	chromosome:GRCh38:16:1151603:1224769:1	632	641	+	CCACTTGCTC
